# The autoactivity of tomato helper NLR immune proteins of the NRC clade is unaltered in *prf* mutants of *Nicotiana benthamiana*

**DOI:** 10.1101/2025.03.11.642614

**Authors:** Daniel Lüdke, Hsuan Pai, AmirAli Toghani, Adeline Harant, Chih-Hang Wu, Sophien Kamoun

## Abstract

Nucleotide-binding domain and leucine-rich repeat immune receptors (NLRs) can function in networks of sensors and helpers to induce hypersensitive cell death and immunity against pathogens. The tomato sensor NLR Prf guards the Pto kinase from AvrPto and AvrPtoB effector perturbation and activates the downstream helpers NRC2 and NRC3. Prf is conserved across the Solanaceae and its ortholog in the model species *Nicotiana benthamiana* is also required for detection of AvrPto/AvrPtoB function on Pto. A recent study reported that cell death induction after transient expression of an autoactive mutant of tomato NRC3 is abolished upon RNAi silencing of *Prf* in *N. benthamiana*. Here we generated loss-of-function *prf* mutants in *N. benthamiana* and demonstrate that autoactive mutants of eight canonical tomato NRCs (NRC0, NRC1, NRC2, NRC3, NRC4a, NRC4b, NRC6, and NRC7) still induce hypersensitive cell death when expressed transiently in the *prf* mutant background. Autoactive tomato NRCs also triggered cell death when expressed in lettuce (*Lactuca sativa*), an Asteraceae plant that does not have a *Prf* ortholog. These results confirm a unidirectional dependency of sensors and helpers in the NRC network and underscore the value of the *N. benthamiana* and lettuce model systems for studying functional relationships between paired and networked NLRs.
