## Supplementary File 1 for "The autoactivity of tomato helper NLR immune proteins of the NRC clade is unaltered in *prf* mutants of *Nicotiana benthamiana*"

### Sheet: Primers
Name	Sequence
sgRNA_Prf_1	tgtggtctcaATTGTTAATGGTAAGGTTGAAACGgttttagagctagaaatagcaag
sgRNA_Prf_2	tgtggtctcaATTGAAAGCTTCAAATGATTTCAGgttttagagctagaaatagcaag
universal_rev	tgtggtctcaAGCGTAATGCCAACTTTGTAC
Prf_fwd	ATGGGATATCTGGACAACTTAGG
Prf_rev	GAAGACTCGTAGATGTCGGAG
