## Supplementary File 2 for "The autoactivity of tomato helper NLR immune proteins of the NRC clade is unaltered in *prf* mutants of *Nicotiana benthamiana*"

### Sheet: Sheet1
Plasmid name	Antibiotic	Plasmid ID	Purpose	RE	Plasmid parts	Publication	DOI	Agro OD	Experiments
pL2M-P19-2x35S::Pto	Kan	pJK-B2-035p	Binary Agro L2M	BsaI	pJK268c, pICH51288, pICH41414, pICSL50028, pJK-ID-007	Kourelis et al., 2022	10.1371/journal.pgen.1010414	0.3	F1, F2
pL2M-P19-2x35S::AvrPto	Kan	pJK-B2-098p	Binary Agro L2M	BsaI	pJK268c, pICH51288, pICH41414	Kourelis et al., 2022	10.1371/journal.pgen.1010414	0.3	F1, F2
pICH86988-Prf-HF	Kan	CHW1611	Binary Agro L2M	BsaI	pICH86988, Prf(AAF76312.1)^A1408T^N1534D^1616V, pICSL50001	This work	-	0.3	F1, F2
pL2M-2x35S::SlNRC0-mEGFP	Kan	pDL166	Binary Agro L2M	BsaI	pJK001c_mRFP1, pICH51288, pICH41414, pICSL50044, pJK-0-214	Lüdke et al., 2023	https://doi.org/10.1101/2023.12.14.571630	0.3	F2
pL2M-2x35S::SlNRC1-mEGFP	Kan	pDL168	Binary Agro L2M	BsaI	pJK001c_mRFP1, pICH51288, pICH41414, pICSL50044, pJK-0-220	Kourelis et al., 2022	10.1371/journal.pgen.1010414	0.3	F2
pL2M-2x35S::SlNRC2-mEGFP	Kan	pDL170	Binary Agro L2M	BsaI	pJK001c_mRFP1, pICH51288, pICH41414, pICSL50044, pJK-0-222	Kourelis et al., 2022	10.1371/journal.pgen.1010414	0.3	F2
pL2M-2x35S::SlNRC3-mEGFP	Kan	pDL172	Binary Agro L2M	BsaI	pJK001c_mRFP1, pICH51288, pICH41414, pICSL50044, pJK-0-224	Kourelis et al., 2022	10.1371/journal.pgen.1010414	0.3	F2
pL2M-2x35S::SlNRC4a-mEGFP	Kan	pDL174	Binary Agro L2M	BsaI	pJK001c_mRFP1, pICH51288, pICH41414, pICSL50044, pJK-0-226	Lüdke et al., 2023	https://doi.org/10.1101/2023.12.14.571630	0.3	F2
pL2M-2x35S::SlNRC4b-mEGFP	Kan	pDL176	Binary Agro L2M	BsaI	pJK001c_mRFP1, pICH51288, pICH41414, pICSL50044, pJK-0-228	Lüdke et al., 2023	https://doi.org/10.1101/2023.12.14.571630	0.3	F2
pL2M-2x35S::SlNRC4c-mEGFP	Kan	pDL178	Binary Agro L2M	BsaI	pJK001c_mRFP1, pICH51288, pICH41414, pICSL50044, pJK-0-230	Lüdke et al., 2023	https://doi.org/10.1101/2023.12.14.571630	0.3	F2
pL2M-2x35S::SlNRC5-mEGFP	Kan	pDL180	Binary Agro L2M	BsaI	pJK001c_mRFP1, pICH51288, pICH41414, pICSL50044, pJK-0-232	Lüdke et al., 2023	https://doi.org/10.1101/2023.12.14.571630	0.3	F2
pL2M-2x35S::SlNRC6-mEGFP	Kan	pDL181	Binary Agro L2M	BsaI	pJK001c_mRFP1, pICH51288, pICH41414, pICSL50044, pJK-0-233	Sakai et al., 2024	https://doi.org/10.1093/plcell/koae154	0.3	F2
pL2M-2x35S::SlNRC7-mEGFP	Kan	pDL183	Binary Agro L2M	BsaI	pJK001c_mRFP1, pICH51288, pICH41414, pICSL50044, pJK-0-235	Lüdke et al., 2023	https://doi.org/10.1101/2023.12.14.571630	0.3	F2
pL0M-CDS1ns-SlNRC0^D479V	Spec	pJK-0-214	General L0M	DraIII	pICH41155	This work	-	-	-
pL0M-CDS1ns-SlNRC4a^D480V	Spec	pJK-0-226	General L0M	DraIII	pICH41155	This work	-	-	-
pL0M-CDS1ns-SlNRC4b^D478V	Spec	pJK-0-228	General L0M	DraIII	pICH41155	This work	-	-	-
pL0M-CDS1ns-SlNRC4c^D474V	Spec	pJK-0-230	General L0M	DraIII	pICH41155	This work	-	-	-
pL0M-CDS1ns-SlNRC6^D491V	Spec	pJK-0-235	General L0M	DraIII	pICH41155	This work	-	-	-
pL0M-CDS1ns-SlNRC7^D498V-	Spec	pJK-0-235	General L0M	DraIII	pICH41155	This work	-	-	-
pL2M-2x35S::SlNRC0^D479V-mEGFP	Kan	pDL167	Binary Agro L2M	BsaI	pJK001c_mRFP1, pICH51288, pICH41414, pICSL50044, pJK-0-215	This work	-	0.3	F2
pL2M-2x35S::SlNRC1^D481V-mEGFP	Kan	pDL169	Binary Agro L2M	BsaI	pJK001c_mRFP1, pICH51288, pICH41414, pICSL50044, pJK-0-221	Kourelis et al., 2022	10.1371/journal.pgen.1010414	0.3	F2
pL2M-2x35S::SlNRC2^D479V-mEGFP	Kan	pDL171	Binary Agro L2M	BsaI	pJK001c_mRFP1, pICH51288, pICH41414, pICSL50044, pJK-0-223	Kourelis et al., 2022	10.1371/journal.pgen.1010414	0.3	F2
pL2M-2x35S::SlNRC3^D478V-mEGFP	Kan	pDL173	Binary Agro L2M	BsaI	pJK001c_mRFP1, pICH51288, pICH41414, pICSL50044, pJK-0-225	Kourelis et al., 2022	10.1371/journal.pgen.1010414	0.3	F2
pL2M-2x35S::SlNRC4a^D480V-mEGFP	Kan	pDL175	Binary Agro L2M	BsaI	pJK001c_mRFP1, pICH51288, pICH41414, pICSL50044, pJK-0-227	This work	-	0.3	F2
pL2M-2x35S::SlNRC4b^D478V-mEGFP	Kan	pDL177	Binary Agro L2M	BsaI	pJK001c_mRFP1, pICH51288, pICH41414, pICSL50044, pJK-0-229	This work	-	0.3	F2
pL2M-2x35S::SlNRC4c^D474V-mEGFP	Kan	pDL179	Binary Agro L2M	BsaI	pJK001c_mRFP1, pICH51288, pICH41414, pICSL50044, pJK-0-231	This work	-	0.3	F2
pL2M-2x35S::SlNRC6^D491V-mEGFP	Kan	pDL182	Binary Agro L2M	BsaI	pJK001c_mRFP1, pICH51288, pICH41414, pICSL50044, pJK-0-234	This work	-	0.3	F2
pL2M-2x35S::SlNRC7^D498V-mEGFP	Kan	pDL184	Binary Agro L2M	BsaI	pJK001c_mRFP1, pICH51288, pICH41414, pICSL50044, pJK-0-236	This work	-	0.3	F2
pL2M-2x35S::Rx-HF	Kan	pJK-B2-0178-HF	Binary Agro L2M	BsaI	pJK001c, pICH51288, pICH41414, pICSL50001, pCR8-Rx	Kourelis et al., 2023	10.1126/science.abn4116	0.3	F2
pL2M-2x35S::PVX^CP4_CP_30-142-4xMyc	Kan	pJK-B2-0259	Binary Agro L2M	BsaI	pJK001c_mRFP1, pICH51288, pICH41414, pICSL50010	Contreras et al., 2023	10.15252/embj.2022111519	0.3	F2
